# Temporally resolved single cell transcriptomics in a human model of amniogenesis

**DOI:** 10.1101/2023.09.07.556553

**Authors:** Nikola Sekulovski, Amber E. Carleton, Anusha A. Rengarajan, Chien-Wei Lin, Lauren N. Juga, Allison E. Whorton, Jenna K. Schmidt, Thaddeus G. Golos, Kenichiro Taniguchi

**Author notes:** Corresponding author: **CONTACT:** Kenichiro Taniguchi, 8701 Watertown Plank Road, B4245 BSB CB062, Milwaukee, WI 53226. These authors contributed equally to this work (Nikola Sekulovski, Amber E. Carleton, Anusha A. Rengarajan, Chien-Wei Lin).

## Abstract

Amniogenesis is triggered in a collection of pluripotent epiblast cells as the human embryo implants. To gain insights into the critical but poorly understood transcriptional machinery governing amnion fate determination, we examined the evolving transcriptome of a developing human pluripotent stem cell-derived amnion model at the single cell level. This analysis revealed several continuous amniotic fate progressing states with state-specific markers, which include a previously unrecognized CLDN10^+^ amnion progenitor state. Strikingly, we found that expression of CLDN10 is restricted to the amnion-epiblast boundary region in the human post-implantation amniotic sac model as well as in a peri-gastrula cynomolgus macaque embryo, bolstering the growing notion that, at this stage, the amnion-epiblast boundary is a site of active amniogenesis. Bioinformatic analysis of published primate peri-gastrula single cell sequencing data further confirmed that CLDN10 is expressed in cells progressing to amnion. Additionally, our loss of function analysis shows that CLDN10 promotes amniotic but suppresses primordial germ cell-like fate. Overall, this study presents a comprehensive amniogenic single cell transcriptomic resource and identifies a previously unrecognized CLDN10^+^ amnion progenitor population at the amnion-epiblast boundary of the primate peri-gastrula.
