## Supplementary material for "Temporally resolved single cell transcriptomics in a human model of amniogenesis": Table 2

### Sheet: antibodies and RNA scope probes
List of antibodies and RNAscope probes used in this study
Gene/Epitope	Species	Vendor	Catalog number	IF dilution	probe dilution	Species
TFAP2A		DSHB	3B5	1:250		mouse
NANOG		Cell Signaling Technologies	4903	1:500		rabbit
CLDN10		Invitrogen	38-8400	1:500		rabbit
SOX17		R&D systems	AF1924	1:500		goat
SOX2		R&D systems	AF1028	1:2000		goat
TBXT		R&D systems	AF2085	1:250		goat
TFAP2C		Santa Cruz	SC-12762	1:250		mouse
ISL1		DSHB	39.4D5	1:250		mouse
SOX17		R&D systems	AF1924	1:1000		goat
RNAscope® Probe- Hs-ADAMTS18-C1	Homo sap	ACD (Advanced Cell Diagnostics)	1167181-C1
RNAscope® Probe- Hs-GABRP-C1	Homo sap	ACD	426281
RNAscope® Probe- Hs-SESN3-C2	Homo sap	ACD	525141-C2		1:50
RNAscope® Probe- Hs-ISL1-C3	Homo sap	ACD	478591-C3		1:50

### Sheet: primers
Primer Name	Primer Sequence	Drscription
CRISPR_hGATA3_CDS1#1_s	CACCGGTACTGCGCCGCGTCCATGT	Forward primer for hGATA3 gRNA
CRISPR_hGATA3_CDS1#1_as	AAACACATGGACGCGGCGCAGTACC	Reverse primer for hGATA3 gRNA
CRISPR_hTFAP2A_CDS2_s	CACCGCAACCGTGCCGTCCCGTTGC	Forward primer for hTFAP2A gRNA
CRISPR_hTFAP2A_CDS2_as	AAACGCAACGGGACGGCACGGTTGC	Reverse primer for hTFAP2A gRNA
PCR_GATA3_RI_fw#2	GCGAATTCCCCCACCGAAAGCAAATCAT	Forward primer to amplify GATA3 region spanning gRNA targeted site for indel validation
PCR_GATA3_NI_rv#2	CGGCGGCCGCTTGCCTTGACCGTCGATGTTA	Reverse primer to amplify GATA3 region spanning gRNA targeted site for indel validation
PCR_TFAP2A_RI_fw	GCGAATTCTTGTAGCTCGACGCCTGATT	Forward primer to amplify TFAP2A region spanning gRNA targeted site for indel validation
PCR_TFAP2A_NI_rv	CGGCGGCCGCGGCTGTAGGGGTCGTTGAC	Reverse primer to amplify TFAP2A region spanning gRNA targeted site for indel validation
Seq-3'TR-pPB-Fw	TTATGGTAATCGTGCGAGAG	sequence primer for screening indel mutation in pPBCAG-GFP
qPCR_h_GATA1_fw	CCAAGAAGCGCCTGATTGTC	qPCR primer
qPCR_h_GATA1_rv	ATCCTTCCGCATGGTCAGTG	qPCR primer
CRISPR_hCLDN10ICL#1_s	CACCGTTTATCGGAGCCTCCGACTT	gRNA targeting
CRISPR_ hCLDN10ICL#1_as	AAACAAGTCGGAGGCTCCGATAAAC	gRNA targeting
Geno_CLDN10CDS2_RI_fw	GCGAATTCTGGACAGCCACATGCTTTATG	qPCR primer
Geno_CLDN10CDS2_NI_rv	CGGCGGCCGCTTCCTGTGAGCTGGAAACAGAC	qPCR primer

### Sheet: plasmid constructs
Plasmid name	Vector	Description
pPBCAG-GFP		Joseph Loturco, UCONN
pBACON-puro-hCLDN10-ICL#1	pBACON-puro
